# Sparse autoencoder features from InterPLM predict neuropeptide precursors among secreted proteins

**DOI:** 10.64898/2026.08.20.746077

**Authors:** Anastasiya V. Kulikova, Angie L. Bookout, Thomas Lund Koch, Helena Safavi-Hemami

## Abstract

Neuropeptides are a diverse class of short, secreted signaling molecules that regulate key physiological processes in animals. Despite their important biological roles and increasingly recognized therapeutic value, the discovery of new neuropeptides remains challenging, largely because their short length and high sequence heterogeneity limit the effectiveness of motif- and homology-based approaches. Here, we present a pipeline for neuropeptide precursor prediction that leverages sparse autoencoders (SAEs) from InterPLM to decode dense ESM-2 protein language model embeddings into sparse, disentangled features. We identify a small subset of features strongly associated with neuropeptide precursors that achieve high discriminative performance. A logistic regression classifier trained on this reduced feature set, accurately separates human neuropeptide and non-neuropeptide sequences. We then applied this classifier to important model organisms: mouse (*Mus musculus*), zebrafish (*Danio rerio*), nematode (*Caenorhabditis elegans*), and fruit fly (*Drosophila melanogaster*) and show that the approach generalizes across diverse species. Overall, InterPLM SAE features provide an interpretable and effective strategy for neuropeptide prediction and enable a trained classifier to predict neuropeptides from large datasets. A web tool for this classifier is freely available at https://biolib.com/ATGCACTGTTCAGGCCTC/SAE-Neuropeptide-Predictor
