## Supplementary Data File S4 for "Sparse autoencoder features from InterPLM predict neuropeptide precursors among secreted proteins"

id	name	sequence	prediction_prob	prediction	ground_truth
G5EEC2	FMRFamide-like neuropeptides 7 [Cleaved into: TPMQRSSMVRF-amide 1; SPMQRSSMVRF-amide 1; SPMQRSSMVRF-amide 2; SPMQRSSMVRF-amide 3; SPMERSAMVRF-amide; SPMDRSKMVRF-amide; SSIDRASMVRL-amide; TPMQRSSMVRF-amide 2]	MLGSRFLLLALGLLVLVLAEESAEQQVQEPTELEKSGEQLSEEDLIDEQKRTPMQRSSMVRFGRSPMQRSSMVRFGKRSPMQRSSMVRFGKRSPMQRSSMVRFGKRSPMERSAMVRFGRSPMDRSKMVRFGRSSIDRASMVRLGKRTPMQRSSMVRFGKRSMEFEMQSNEKNIEDSE	0.99169	True	True
G5EFX6	Slit homolog 1 protein (Slt-1)	MLICFIFILLIPESATCPAECVCVDRTVSCVGQQLTEVPQNIPNDTIRLDLQDNEITKIGPNDFSSLMNLKALQLMDNQIVTIHNQSFSSLVFLQKLRLSRNRIRHLPDNVFQNNLKLTHLDLSENDITVVSDAQLQGPEFLEVLNLDKNHIFCLENNVISSWVSLEVLTLNGNRLTTFEEPSNARFRQLDLFNNPWNCDCRLRWMRKWLEKAEGQNKTVCATPLNLQGSSIEILQDKFMTCSGNRKRRYKKTCETAEICPLPCTCTGTTVDCRDSGLTYVPTNLPPSTTEIRLEQNQISSIPSHSFKNLKNLTRLDLSKNIITEIQPKAFLGLHNLHTLVLYGNNITDLKSDTFEGLGSLQLLLLNANQLTCIRRGTFDHVPKLSMLSLYDNDIKSIS…	4.3e-05	False	False
G8JYC6	Pigment dispersing factor homolog pdf-1	MNRFIISMIALLAVFCAVSTASPLLYRAPQYQMYDDVQFVKRSNAELINGLIGMDLGKLSAVGKRSNAELINGLLSMNLNKLSGAGRR	0.983576	True	True
O44185	FMRFamide-like neuropeptides 13 [Cleaved into: SDRPTRAMDSPLIRF-amide; AMDSPLIRF-amide; AADGAPLIRF-amide 1; APEASPFIRF-amide 1; AADGAPLIRF-amide 2; APEASPFIRF-amide 2; ASPSAPLIRF-amide; SPSAVPLIRF-amide; SAAAPLIRF-amide; ASSAPLIRF-amide]	MMTSLLTISMFVVAIQAFDSSEIRMLDEQYDTKNPFFQFLENSKRSDRPTRAMDSPLIRFGKRAADGAPLIRFGRAPEASPFIRFGKRAADGAPLIRFGRAPEASPFIRFGKRASPSAPLIRFGRSPSAVPLIRFGRSAAAPLIRFGRASSAPLIRFGRK	0.999396	True	True
O45879	Menorin	MMISILLVFAVSTAYCRDYGREMRATRMSVVDFWKNETKGDGLNVRVAHGVNSWPDLVDQLHEPFLNKSMMIEGDVFMQAHRRPRHRAVPVMKADTKLADRITFKEWLREVATMNKAIKINFRSNEVVRPVLQDLYASQADPTSPVLQYPVILHANVFRSPRSVETEVDPSTFVEKAKDLFPDATLSLGWTKQSNFSHLHPKFKKLSWRQLFHILEYISRLDQPVMLSVRLSVAAHSKEQLLWLLGMDQSISLLLWSDAEDHVTNWTPIVELRRSTTKNRILYDLDPKHRKFLQTDSNEPIATPPTFSLQDWQAVEFSSSGSQLSTVVRSEKGPAFLGEPTALLLSKIPPPNFPSEQKISGKVHFLPKKGMENVDLDENSGVSIYLMDKVQDIDSPKIK…	0.00034	False	False
P41855	FMRFamide-like neuropeptides 1 [Cleaved into: PNFMRY-amide; AGSDPNFLRF-amide; SQPNFLRF-amide; ASGDPNFLRF-amide; SDPNFLRF-amide (PF1); AAADPNFLRF-amide; SADPNFLRF-amide (PF2); PNFLRF-amide]	MTLLYQVGLLLLVAATYKVSAECCTPGATSDFCTVFSMLSTMEQNEVMNFIGENCDGDAEVALQKMEKRKPNFMRYGRSAAVKSLGKKAGSDPNFLRFGRSQPNFLRFGKASGDPNFLRFGRSDPNFLRFGKAAADPNFLRFGKRSADPNFLRFGRSFDNFDRESRKPNFLRFGK	0.999953	True	True
P56174	Probable insulin-like peptide beta-type 5	MNSVFTIIFVLCALQVAASFRQSFGPSMSEESASMQLLRELQHNMMESAHRPMPRARRVPAPGETRACGRKLISLVMAVCGDLCNPQEGKDIATECCGNQCSDDYIRSACCP	0.897728	True	True
Q18234	FMRFamide-like neuropeptide 21 [Cleaved into: GLGPRPLRF-amide]	MRLFILLSCLLAWVLAAPYIDQEDALRVLNAYLEQFGPGSDRVYYVAEDDHGSMKRGLGPRPLRFG	0.995358	True	True
Q18502	FMRFamide-like neuropeptides 9 [Cleaved into: KPSFVRF-amide 1; KPSFVRF-amide 2]	MNQFYALFLVACIAAMANAYEEPDLDALAEFCGKESNRKYCDQIAQLATQHAIGINQEQVRMEKRKPSFVRFGKRSGYPLVIDDEEMRMDKRKPSFVRFGRK	0.999626	True	True
Q19165	FMRFamide-like neuropeptides 6 [Cleaved into: QQDSEVEREMM; KSAYMRF-amide 1 (AF8 1) (PF3 1); KSAYMRF-amide 2 (AF8 2) (PF3 2); KSAYMRF-amide 3 (AF8 3) (PF3 3); KSAYMRF-amide 4 (AF8 4) (PF3 4); KSAYMRF-amide 5 (AF8 5) (PF3 5); KSAYMRF-amide 6 (AF8 6) (PF3 6)]	MNSRGLILTLGVVIAVAFAQQDSEVEREMMKRKSAYMRFGRSDGGNPMEMEKRKSAYMRFGKRSSGGDEQELVGGDDIDMEKRKSAYMRFGKRSGPQEDDMPMEKRKSAYMRFGKRSSDMEVIGNEGVDGDAHDLFKRKSAYMRFGKRSMGEEEDHDMMKRKSAYMRFGR	0.999605	True	True
Q21156	FMRFamide-like neuropeptides 11 [Cleaved into: AMRNALVRF-amide; ASGGMRNALVRF-amide; SPLDEEDFAPESPLQ-amide; NGAPQPFVRF-amide]	MTQFSALALLLIVFVAASFAQSYDDVSAEKRAMRNALVRFGRASGGMRNALVRFGKRSPLDEEDFAPESPLQGKRNGAPQPFVRFGRSGQLDHMHDLLSTLQKLKFANNK	0.999927	True	True
Q23212	FMRFamide-like neuropeptides 3 [Cleaved into: SPLGTMRF-amide; TPLGTMRF-amide; SAEPFGTMRF-amide; NPENDTPFGTMRF-amide; ASEDALFGTMRF-amide; EAEEPLGTMRF-amide; SADDSAPFGTMRF-amide; NPLGTMRF-amide]	MISPNHLILLFCVNCAFLVASDATPKRSPLGTMRFGKRAIADEMTFEEDGYYPSNVMWKRSTVDSSEPVIRDQRTPLGTMRFGKRSAEPFGTMRFGKRNPENDTPFGTMRFGKRASEDALFGTMRFGKREDGNAPFGTMKFGKREAEEPLGTMRFGKRSADDSAPFGTMRFGKRNPLGTMRFGK	0.999242	True	True
Q27394	Protein let-653 (Lethal protein 653)	MRHPLISLLLLIAFYSTSSEAFVPKCNSFYVRWPRVRLNFKAVAEARLSLKGCQSACSLGEDPVSPGKQLECAAVNHQASPDGFSHLCAVFQPHQLQNVDGYVEADDRFTFYWKYCLPSTRKCSGEYAFTYLSDRYMDQKSVIKWTTKANLEECLSDCLDEKSFECRSISFNRTDGGCHMSKDSQISRPEAIRLNNNPNYRIDYYENNCYNLSESFTFKHECRDNGISVSVKSRLPYTGAIYGLYDFFTCRTEPKEATEFDHFFPYQTVSKNCSDSIKYKGNEMVLEVVLSTDGIEPLYFITPEDLTYQAKCPISGVKAKDPANTKSSAHLDNRNKAMEASAHALFELLSKTGDDEALQNTFPLPLTTTTEVIRQVTTTTKKPSTTTSTKKLTTTTTTT…	0.01244	False	False
Q95XP4	Semaphorin-2A (Sema-2a) (Protein male abnormal 20)	MRNFLVFSVIFIAYNSCEAANIQADNTFADPNIGEFRELLIDPKAGALFVGSEGAIFRLWAYNINDTGENVFAKKQLVLSESEESECRSTASDERLCRPSTRFLAFTNNLDSIYVCSSVGMRPEIRVLDSLSLRDQQEPRTEIGICVVDPTFNFTAVVVDSGNPEDATSVYSGIRTGMGGENHLIYRPPLTKNGKQLHASIRTIYSDNKWLNEPQFVGSFDVGQHVFFFFREIAHDNSFGERIVHSRVARVCKKDIGGRNVLRQVWTSFVKARLNCSVSANFPFYFDHIQSVKRVDKHGETYFYATFSTSETAFTSSAICMFQLSSINHLLDTGLLMEETANGQFSVTADEIPAHRPGTCSQNSHSISDTDLHFAKTHLLVSDSISGGTPILPLRDHVF…	0.014509	False	False
Q9N4D8	Neuropeptide-like peptides nlp-40 [Cleaved into: Peptide P1 (P1); Peptide P2 (P2); Peptide P3 (P3); Peptide P4 (P4)]	MKLVILLSFVATVAVFAAPSAPAGLEEKLRALQEQLYSLEKENGVDVKQKEQPAAADTFLGFVPQKRMVAWQPMKRSMINEDSRAPLLHAIEARLAEVLRAGERLGVNPEEVLADLRARNQFQ	0.442875	False	True
Q9N4V0	FMRFamide-like neuropeptide 18 [Cleaved into: EMPGVLRF-amide; SVPGVLRF-amide 1; SVPGVLRF-amide 2; EIPGVLRF-amide; SEVPGVLRF-amide; DVPGVLRF-amide; SVPGVLRF-amide 3]	MQRWSGVLLISLCCLLRGALAYTEPIYEIVEEDIPAEDIEVTRTNEKQDGRVFSKRDFDGAMPGVLRFGKRGGVWEKRESSVQKKEMPGVLRFGKRAYFDEKKSVPGVLRFGKRSYFDEKKSVPGVLRFGKRDVPMDKREIPGVLRFGKRDYMADSFDKRSEVPGVLRFGKRDVPGVLRFGKRSDLEEHYAGVLLKKSVPGVLRFGRK	0.999979	True	True
Q9XW71	Luqin-like RYamide peptides lury-1 [Cleaved into: LURY-1-1; LURY-1-2]	MLTRVPVLILAVIVMLALCQEPEKPEKRPALLSRYGRAVLPRYGKRSGNLMESSQNSLTEESSDVVCQLIDGKYICLPVDAVRFRPFFL	0.996676	True	True
Q9XWV7	FMRFamide-like neuropeptides 14 [Cleaved into: KHEYLRF-amide 1 (AF2 1); KHEYLRF-amide 2 (AF2 2); KHEYLRF-amide 3 (AF2 3); KHEYLRF-amide 4 (AF2 4)]	MMICLPTALLLSAFVVAASGQEAPAGAGASGAAQAPHNPKDCQAILANNGDQQEALLCQLSESSMLLAQLGALVSEGVERLVQTHGLALEEETNEGDNDMEKRKHEYLRFGKRKHEYLRFGKRKHEYLRFGKRKHEYLRFGRK	0.997775	True	True
A0A131MBU3	Protein irg-7 (Infection response protein 7)	MRNWVLIAALAVICLATEQELSHKDRIRAVLRSWSPASQKQFFEPVREQKYRTMEERVIFLDTHHISKRSIAEPHVLAGMATRGCNKPGYTGETCQYPLCSARNPYIPNNDGFDDIAIDAYNLANCSESYIVVVDETMRNIKIEVETASALNPTFYLQAENGDLIFPDESIQLPTMFTANYLHLPPGQYMLGPRADTSEQFCTMMMSSRSSIHVSGGFTSGDQAERSDYPNLKFTYFDTESVVAIHAQGLDFPGQIQAIGFTGAENHISRYIPMTTRFNCTYPYILERYTCRKTSNNDAGHNLIQVEGVTNSGYKFRRIVPYQCVLPPVTTTTPAVPTTPAAPITSCQNGGQLLTDSNGVAYCYCFGLYSGSTCSQMLCANGGFLPTPTSDRCQCPEGF…	0.001415	False	False
G3MU46	Neuropeptide-like protein 38 (Myoinhibitory-like protein homolog) [Cleaved into: MIP-1-1; MIP-1-2; MIP-1-5]	MQLIHFIVGLAMLISLSLAASDDRVLGWNKAHGLWGKRSVQEASQDKRTPQNWNKLNSLWGKRSASSFDDDYTTENGDDDVTMLYKRSNLSPRFLGRMTFARIPKISPAQWQRANGLWGR	0.999443	True	True
G5EC68	Antibacterial factor-related peptide 2	MFVRSLFLALLLATIVAADIDFSTCARMDVPILKKAAQGLCITSCSMQNCGTGSCKKRSGRPTCVCYRCANGGGDIPLGALIKRG	0.00128	False	False
G5EEY6	Zwei Ig domain protein zig-3 (2 Ig domain protein zig-3)	MLLICISVLAAISAHPLSSGEMRAAVSNLVREIDSTHLTTKPSLKIIEGLEDNTVSTGESVTLRCDVLSTPTGVIYWEKDGQRIQGDKELNVFEKVLNAMGPTVESGIITSSYQIPCANLHHIGSYKCVATNGHDTVESSAKISVEGQTVKCKSTRRSAPVITMSTESRFELQDNAATLICRADRRANWNWMFEDKKIDFDSGRYELLPSGDLLIRKIQWSDMGSYFCIAHNKYGESRGETFLYPTKKHIA	0.003083	False	False
G5EFY8	Insulin-like peptide INSL5	MYWFRQVYRPSFFFGFLAILLLSSPTPSDASIRLCGSRLTTTLLAVCRNQLCTGLTAFKRSADQSYAPTTRDLFHIHHQQKRGGIATECCEKRCSFAYLKTFCCNQDDN	0.952435	True	True
O44662	Neuropeptide-like protein 31 [Cleaved into: QWGYGGY-amide; GYGGYGGY-amide; GYGGY-amide; GMYGGY-amide; PYGGYGW-amide]	MISTSSILVLVVLLACFMAANAQWGYGGYGRGYGGYGGYGRGYGGYGGYGRGYGGYGRGMYGGYGRPYGGYGWGK	0.828634	True	True
O45201	Delta-like protein dsl-1 (DSL-domain containing protein dsl-1)	MLKYLIFLAILISVVHSNGYMTIRLKSAFPLNVTVEVAEEVYFPTNKRSFNLQLKPNRVGFVSNIPVKFGRPGLVLVDCSPVEKFQIHRVTLRSIRWNTHVRSVASDNIFLPFTGFRYDIKCNRYWHGLHCDHFCNDDFARTINRRCTQNGTLGCLEGFHGPNCELPVPADSCKCQNGGKCVSSLENTWAQNGSLICECRLGHFEGKHCEKKSFNYFPKIEATTYATKDSHLARQFYNNSRVPNELATLPRL	0.033802	False	False
O45599	Chitin-binding domain protein cbd-1	MGPQLATVSLLLLTFFSNSIQYPHSPAATECPAYFNGNIAGNACSREYSICVNGVRQAATCSDDSVFYEDECVPVDESPECRVDENTEEDDTPYAEFDCTSKQDGIYSIGCSNQFISCVAGGAYMAKCPDSLVFNERTQDCRESCDEVKQDTTTAPQVYEDGEEGYGEASGEIAGDYERQPSNEQPDSIDFDCNGLEDGNYADGCNDVFYSCSNNMVFQRYCPPGTVFNINQQSCDFQCTTDDPTTTVSYSTSTITTPQEDDSEYSSTTSADVISTTTTPSIDAIETTTTGFDAVTTTTTTQTPFVCQEGQVNSFGMCSSRFNRCQNNSVRSKQCPVNTLFESSLVMCVFDLPQCQPITVPAAPAYNSYGPPSDTIVSPFDENVRLKPKFDRRRKYHHG…	0.068082	False	False
Q09626	Probable insulin-like peptide beta-type 1	MFSFFTYFLLSALLLSASCRQPSMDTSKADRILREIEMETELENQLSRARRVPAGEVRACGRRLLLFVWSTCGEPCTPQEDMDIATVCCTTQCTPSYIKQACCPEK	0.427186	False	True
Q11099	Protein snet-1 (Suppressor of nep-2)	MARFTPLLMILLALVPLYYSLDCRKFSFAPACRGIMLKRSGGHPMIAEQQPMIDNAKAREVQMMELLIRNIEDEALIANSDCVSMSWLRDRLVNAKNEMPQ	0.980384	True	False
Q18184	FMRFamide-like neuropeptides 27 [Cleaved into: EASAFGDIIGELKGKGLGGRMRF-amide (Cae-flp-27)]	MFSLTQILTFLLVAITLMTFSSAQPIDEERPIFMERREASAFGDIIGELKGKGLGGRMRFGKRSSSPDISLAEMRAIYGGDQSNIFNFK	0.996298	True	True
Q22125	Zwei Ig domain protein zig-6 (2 Ig domain protein zig-6)	MTKLCLLLLPLVFLVSYSFAEEEITISISPNANPVQKPIGHQISLVCSIKKTDSNGEKPGMIWKKHGGLDRTGNVEVKKLDDYTLGLIIRNSSVEDSGVYYCQAQVGSKVYMNKMDVIVFEDIVFRDKQLHFGQVLATASVNISCEVSAKKDSVITYWTRHGKQILEGGKHKFYSRGSILEIQNYQPEQDAGQYTCEVFHVSSGSSNTKTVTLGTTGEKNYVACQQMCNSFCTDVHNKVFTNN	0.000474	False	False
Q4R128	Nematocin	MGSSPILLVLAISIGLASACFLNSCPYRRYGRTIRCSSCGIENEGVCISEGRCCTNEECFMSTECSYSAVCPELFCKIGHHPGYCMKKGYCCTQGGCQTSAMC	0.044478	False	True
Q5WRS0	Protein aaim-1 (Antibacterial and aids invasion by microsporidia 1 protein)	MRLLFFFSILYTASLCCQLKDFLPCVMQLSAQKVDFNMNPIEVIFNITTEAKLMHTCRTYSRILPCFDQKMVQCGKPSEKTQLERGKRLHSYLCAPFSLQRQKIFLRRSKCIQDVLAEPQSSVCNRNDTVFADKLQSCREMCTRPDCVSKIELSEVSTCTYINIGKKCTAEAAQFFAQMQQVLTNKEYPMQCQYDLRKKPESELKKGLPIESLVAQTTSSTTYVTVHPPALPSVIDGVVTRTSLPIMRRTDPNSKFKPRPTTSQSNGPVIKTVIVDERGAPMNQPTSTQKPKVVHKFLPNPYTTKNPNTLKNDIIRTTRTIIPVVDKHTYVPWNYKVDAVQVSTLTSALAPVKPTETVISSPPVAFNFKLPAEQTSTQPFRVEINWHDDEVKQEPTKAP…	0.361988	False	False
Q5WRU0	Immunoglobulin domain-containing protein oig-4	MSFRLWGRCIFFFCFLLEAIDSRGGRRGGKGKGKSNLQFAQVAEFSLVQTVLSDNRSAQIITGSHFSQTYRLGYKLLIICKARGDPRPTIKWYKEGAEIQPKASIHYYEKPIENDTIWSKLEVDPATMGDQGVYACVANNPHGVMAKNFKAEYTY	0.038483	False	False
Q7YX32	FMRFamide-like neuropeptides 16 [Cleaved into: AQTFVRF-amide 1; AQTFVRF-amide 2; GQTFVRF-amide]	MNFSGFEFSSIVAFFLLILQLSTAAVLPADYAYGVADEMSALPDSGSLFAEQRPSKRAQTFVRFGKRAQTFVRFGKRGQTFVRFGRSAPFEQ	0.99943	True	True
Q9N5Z2	Immunoglobulin domain-containing protein oig-1	MFSELRILRDILLLCFLSVGINAKSSHIEDLDFTDHTNGSPKISRSSYFKQDFRLGYKLKLFCESSGNPRPQIVWYHRGVEVNPDHNRTIRFSIHGDTVSSHLEVDPTSIGDKGEYECVATNLKGSRVKKFLTDYQY	0.008837	False	False
Q9NEK7	Uncharacterized protein	MNCKLIAIFAVLVLSVSAHLGAQAAAANFKAEGPLSRAVRVPGVAVRACGRRLVPYVWSVCGDACEPQEGIDIATQCCTYQCTAEYIQTACCPRLLL	0.370444	False	False
G5ECB1	Zwei Ig domain protein zig-4 (2 Ig domain protein zig-4)	MFAIALLSFLVVLINAHPPMHAEMHSAVVTLANEIDTNYLTSPAKIKIVAPLESALIPGGETYQLRCDIMSTPAATIHWKFNGKLIQGSNELNVEEKLLNFGKAIVDTGIVASILTIQCPSAENSGTYSCVGYNGHQTIETVAEVEIEGEASGCRSNHKSAPEIVFWTDSRFEMTGNVATLVCRANQQVDWVWMSNDELVKNNDKFTVLSNGDLVIKNIVWDDMGTYTCIARNQFGEARQETFLYPTAKKSSF	0.001323	False	False
G5ED00	Zwei Ig domain protein zig-8 (2 Ig domain protein zig-8)	MRRFSNICVILFSFLYATGHGASEEVMACLRQERSRVENPSQTIVNVVAENPAYLHCSVPPDAEHEIAWTRVSDGALLTAGNRTFTRDPRWQVSKKSANIWVLNLRRAEQQDSGCYLCEINDKHNTVYAVYLKVLEPPLPSPSSLQKKSTKLMANMSGDEVVLNCTVTSTDKDEEVLDVVWTRDGNTINFNDTEKYILKVKRDAGVVIETMRIRKATMEDDGNYACEHSQQKASQIVHINKAEAQTSNSATFPCSIFSISIFMYFLYL	0.006697	False	False
G5EDQ9	Zwei Ig domain protein zig-2 (2 Ig domain protein zig-2)	MLKFTAISFVLLNAAESVDHQKPIRALDSQPLLKFTRTPNDSNVTFGEKFVLSCGANGAPLPSIYWELNGMRIQGEETSNVYENILNDGKQVSNAAMVSSHYRIPCATARNSGAYKCIIDNGLTKLEHVAKVFVGGNKTNCALNDNGAPFISMTVDFRLEISNNAVALSCRSETATEWSWHKGEQLLTNDGERYQMFPSGDLIIRNISWSDMGEYNCTARNHFGETTAITFLYPTLAK	0.004843	False	False
G5EFH1	Insulin-like peptide 17	MFSTRGVLLLLSLMAAVAAFGLFSRPAPITRDTIRPPRAKHGSLKLCPPGGASFLDAFNLICPMRRRRRSVSENYNDGGGSLLGRTMNMCCETGCEFTDIFAICNPFG	0.455472	False	False
O17058	FMRFamide-like neuropeptides 24 [Cleaved into: VPSAGDMMVRF-amide]	MLSSRTSSIILILAILVAIMAVAQCRNIQYDVEEMTPEAAFRYAQWGEIPHKRVPSAGDMMVRFGKRSI	0.990042	True	True
O44664	Neuropeptide-like protein 29 [Cleaved into: QWGYGGY-amide; GYGGYGGY-amide; GMYGGY-amide; GMYGGW-amide]	MISTSSILVLVVLLACFMAASAQWGYGGYGRGYGGYGGYGRGMYGGYGRGMYGGYGRGMYGGYGRGMYGGWGK	0.851317	True	True
O44730	Zwei Ig domain protein zig-7 (2 Ig domain protein zig-7)	MKLINCISIALLCTLVDFSSAEITVISNLAVVGSPESHVGTPNKTLYANIQNLWCGAQNLGEHIDVEYGEFTRLSDGKVFKGTVNQGKVYLEIGKASVKVAGRYRCEVRTLDKEIHSGNLIIYMPPVLDFPAAVRVSEVLNARPPHVIGAERRGLHGERMVLECPVLANPEPMVRWEKNGEPLGNSDSIEYDGNNLILNSLTEDHIGKYRCIGDNSFPLFVDGPAIPHQIYFDQDIKVL	0.004415	False	False
O61466	FMRFamide-like neuropeptides 5 [Cleaved into: APKPKFIRF-amide; AGAKFIRF-amide; GAKFIRF-amide]	MSSRSTTIAFLFIATLLVFQCVSAQSSAEDADYLEKYQRIARAPKPKFIRFGRAGAKFIRFGRSRNTWEDGYASPSVNELYVKRGAKFIRFG	0.997124	True	True
P34405	FMRFamide-like neuropeptide 23 [Cleaved into: VVGQQDFLRF-amide]	MLLPKISILLYILVVLQETAAVRGALFRSGRAVPFERVVGQQDFLRFGRAGMASGVGGGSEGGPDDVKNSYIRVNGEPEIVYQ	0.993343	True	True
P55955	Transthyretin-like protein 16 (Unknown spot 4 protein from 2D-page)	MRSLVVCLLLAACALECTARLQNVTVKGVAVCNKKRLANVEVQLYEKDTLDPDDLLDTKKTDAEGEFSVYGEEDETHAIAPYLLITHSCNPSKPNCVRIGRYLVPEDKIGGTYDMTYVTLDIKVHGEKEKCQ	0.00118	False	False
Q09423	Osmotic avoidance abnormal protein 8	MPAKMLKWLLIHIFLIHSIFCQDAPAQMPFFANSDPMMSKLSQIQFADAPTLKGDKYPDVDAHRIIAPIISPIMEVFDQMKENQRARDQAEKIRKDREDHPLSTSRSLWEMFQRLQRPTTTTTEAPPLIERLFKPYIEPWQKQLDDFSKDMAGITLIPTTTTTPAPTTTTTPNFLEKSLSMFFPSLRRKPQSIPTLPPTTTPTPRLFDPEMFDRLFFKRDKRQATIAPAPKFDIFTVPPPPPLFQEWEKPILSLSNPFTLNPLMKMFTTPSPPQTLAPLPKIPEPNPYEIKKGLPEPQFKLQDPFYNPLFPSRKSKMFDFLAGGEAGRLLG	0.568176	False	False
Q09550	Uncharacterized protein F26C11.3	MRNNLIYTMFLSCLHFETFCQNTTTSNDDCEALSQDLDNKNPVECCTTEAFDFLDKKYPNWRKVNKYVRSPYINELRFMGCCNKTISTSAILTTTPLTTSSTTLEIYTTDSDSTTAETTSVPTTTTSIQCGVLANTSCCNLKVTECLSKQYEDWRNVTLIKGYERELEKCDCVLTSSSTETEIASTTSLPTTTSPSLNCYWLSEPSNFSEWIDGKQTNLRYNGGCCSETSIQVLNSSDSTRWILTTSDSWNKANALINLLYCTPNACPQQSMLWTNCSNLSTTTSSSTMLSSTTLLTTETETRESSSTGSTQTTTPSTEPSTTITTPMEQSSTVSSVQKTRTSEDKPSSSTTVPTSASTSESSTSSPMAETSSSSTTSQSSPASTSTVPESSTVGSTPT…	0.001236	False	False
Q09982	Neuropeptide-like protein 32 [Cleaved into: YGGWG-amide; GGW-amide; GG-amide; GYG-amide; GGGWG-amide; GGGW-amide; GGG-amide; GFYGG-amide; GW-amide]	MRQFNLLLVFCLIALTALPVFSFPNGLTMDSIDMEPMGAFDENGAADESPRVKRYGGWGGRGGWGRGGGRGYGGRGGGWGGRGGGWGRGGGGRGFYGGGRRGWGK	0.811319	True	True
Q17944	Protein dyf-4 (Abnormal dye filling protein 4)	MKTIWLLLATCIHVFAHDELYILIDEVSLYNCRGVKNEITVKEEDVQIVNERGNRVYYIRAPGNYSLDFKKIKVKQNFGFLAGEIGVTLQVPVLEGPAGIRFDLPYTMVPETTLLSQKCDDFSGVIERNGRTYCRYCDLCHVSQAVENELASGRHQFLSQSENDTPISKCYNIESNEYDFRRTIQLPSRSQLEGLIRSKAQGIDDEIKKRLNKGRGRFQVFLNLITSDKPAISLNRWMAGSKDCECCFNRNAPHCDSLSYLYCNMEDCKTGWALQCLHKSAKVAACYTVEFNYRMTTSYSDVLEFLRENNYPNQDSQYTQPNQPLVPTTRRPVTPSFEARQANQLQMTQACVESMPSRMTHLKRYCTIFWNEKLCCEHCPDIC	0.363746	False	False
Q19948	Uncharacterized protein F32A5.4	MKLLALVALCAVGVASHRDKRQLSIGTISVSGAGGSTGCVVTGNVLYANGIRLRNLTSSEQSELATYQTEVEQYKTQLRNILSQRRENLRNRLMSQGRNQQQQSNDVSSQGGNDDGSIPKAPEKPSFCTAEDTTQYYFDGCMVQGNKVYVGGQYARDLSSDEISELQTFDTQQTAYQNAVQSQMQSQVQGLFGGSDFLSALFGGDRFNQQQQRQQPSSTTPASTSSTTLPPKPTVPQFCTAIF	0.024945	False	False
Q19970	C-type lectin domain-containing protein 180	MRHLIFTGFVLTLTALEAVNVAKSTDNDIVLKVSTEKHSSRDSHHFSGEWLESPWGDLYQFRAGDQNWLTAREHCLSLNADLAAIRNVEQLDWILSHYAPLSSRFAQRLVQIGLYAPEGQTHEWKWLNGNEINKTLLWSSGEPYDHSMEGRERCGLLNVEKRVLDDVDCESTSPDHHAQRYICQRTSENHKQQQRSNNYIWQKIENLFSFFGIGGSPTPHNATIPNDYEDEVLKNETSATVKSTVKFSDSEEETSSEEEESVSKTLAALPKIEGSGESTALKELQEPEGSGQIVEKKAIETTGDLVSGVDEEKLDKMINKMEEMIKSIDDLTVPPAVLERTTVSTVVLKKEEIVKQEKTDEKKVEDKKETLANELNDNKISESIEGDFDQAQSKDMPKA…	0.001994	False	False
Q20911	Cubilin homolog	MIPNLQLFLSLILFGLLNHVSSIDYEEIHIEDSYETRSRILMVDGNVWLHAGKDKNITFKTTGNGRIYVDETDVSKLPDIASFKQLVGRIENTSQMFTTLKSRQDTQTSAMRVVLNSAKHYLVALRNMTLEVNILKKWKTDKMARDMRRRGLLVKMTRQIIGINKLIAINACDPNKCSNGGTCIPSFGAKFTCLCPPHFTGTTCEADIDECSVYNGTTAGCQNNGTCINNRGGFECQCQSGYHGSLCQYHMSACSKTFELCGPHGHCIESIVDPTGQSSSDTTTYKCICDWGFKVSSDKNNPTCVDVNECESNPCHPGVDCINLPGSFVCSGCPKGYKTDGNVCIDVNECEGEIRVCSPLSKCHNTLGSYYCDSCPTGYSGDGGNCVKDDSCVKNKCHK…	2.4e-05	False	False
Q23262	Protein dao-4 (Dauer or aging adult overexpression 4)	MKIALYSILLITVCYLSSTDAYLFDPKAVDALLREIRARLQATGKEPHARKIEQETEEIKKEELMQAEDVEGSGSGEEIEGSGEVISTITGVPIMDNEEKKDLKPENFPRPEPIFDKYGNLKSKDKLEALTYSNFKKQAPATLQDHYNLNPTGTLQMLQGLDIHGGSGGYHRALSGGYLPPSTYDPYNVNWHSYGDEGVKMKDKAISVFRRVIAPGR	0.07678	False	False
Q23430	Insulin-like peptide 7 (Insulin-like peptide beta-type 4)	MPPIILVFFLVLIPASQQYPFSLESLNDQIINEEVIEYMLENSIRSSRTRRVPDEKKIYRCGRRIHSYVFAVCGKACESNTEVNIASKCCREECTDDFIRKQCCP	0.514851	False	False
Q8I7H9	Transthyretin-like protein 33	MSRLACISSLFILCAIGSEAVFTQSAGVKGVLMCGDKPLANTKVKLYDDDTGPDLDDLLAEGTTDSLGQFLLTGHTSEVMTIDPKLNIYHDCDDGLKPCQRRVTFNIPKSFVSSGENPKTFFNIGTINMQIEFESESRDCLHR	0.000392	False	False
Q8MPY9	FMRFamide-like neuropeptides 26 [Cleaved into: EFNADDLTLRF-amide; GGAGEPLAFSPDMLSLRF-amide]	MKVMFMLALLFSSLVATSAFRLPFQFFGANEDFNSGLTKRNYYESKPYKREFNADDLTLRFGKRGGAGEPLAFSPDMLSLRFGK	0.999496	True	True
Q93409	Neuropeptide-like protein nlp-8 [Cleaved into: AFDRMDNSDFFGA; SFDRMGGTEFGLM]	MSQKLLPISPLQLLFLQCLLIGFTAAYPYLIFPASPSSGDSRRLVKRAFDRFDNSGVFSFGAKRFDRYDDETAYGYGFDNHIFKRSADPYRFMSVPTKKAFDRMDNSDFFGAKRKRSFDRMGGTEFGLMKRSAPESREQLINNLAESIITLRRAREAESSPESQRTIITYDD	0.988356	True	True
Q93702	FMRFamide-like neuropeptides 22 [Cleaved into: SPSAKWMRF-amide 1; SPSAKWMRF-amide 2; SPSAKWMRF-amide 3]	MNRSMIALCVVLMVSLVSAQVFDLDGQQLAGLEQNDARLMEQQVKRSPSAKWMRFGKRSPSAKWMRFGKRSPSAKWMRFGKRSGAEAVSEQDY	0.999417	True	True
Q94417	C-type lectin domain-containing protein 91	MRSTYILIIVPLIIIGGGVVADNTNETPVLAHSSDEQPHQRLTYYNWDHKDLGTSAFEDLPPLQDQPTPLPIDQSDRCPDGWLRYSDSCYFIETESLGFAKAERKCHDKQATLFVANSMEEWDAVRDHAEKSVLSWIGLVRFSHYERLEQLPRWQTTGSINPSKINWLIKPFKPVVNGWSSYANCAASFQSPTEVESASYTFFYPCTMAFKSICERNSTILNARN	0.000154	False	False
Q95ZN4	Neuropeptide-like protein 33	MISTSLLLVVLLFAILAIVDAQWGYGGPYGGYGGGYGGGPWGYGGGWRRRHWGGYGGGPWGGYGGGPWGGYYGK	0.125628	False	True
Q9U7D3	Warthog protein 5	MCSMWLMASWLMAFVAGSTLADYCGDHKVPFGMEVHKNGNVNILCSRPSCHEKKYAECPERATSTTCSTNSSWVGGVTQHSDGSLRLMCCEYDLLPTYSTIQYEKLTIRTGEYFEGDEQMEGDVVTAFDLIGNIEQVKEPDGKYSYNLLIYRYHCGNIPDTPPAWYMKKQWPYWEK	0.000236	False	False
Q9XVX1	FMRFamide-like neuropeptides 19 [Cleaved into: WANQVRF-amide]	MSFQLTLFSMLFLLIAVVVGQPIQSQNGDLKMQAVQDNSPLNMEAFNDDSALYDYLEQSDPSLKSMEKRWANQVRFGKRASWASSVRFG	0.999847	True	True
Q9XXD7	Zwei Ig domain protein zig-5 (2 Ig domain protein zig-5)	MPSPLNHHLSCFVLSVILLGSHVSTSKIPIAPQSVCEGLIEPSVLSIDKPLENIKANRGDSLVLRCAFYASPQPTIVWYHRGKRVDSHPAAHFETLLSATNLGQSVVESALRIDCLDERTAGEYFCEATSPCTQPVVTSSTVTINKAPKSITGTCKSIRQPLESPPIVSDFTLSRIELPGGVAQLACRVRGVPTPKTKWFKIEEDESLSTIDGQPNYMHLSNGDLLIVGDEETISESFRCVASNPLGSVHQDASVIYMMA	0.003472	False	False
A3QM96	FMRF-Like Peptide	MLSKLVLTTCLLLTISGSSQAASMEEIQSEKFCEKFPTLHMCRLKEELTGSLVELQYLLQDGINNQQQAGAQEVQKRKSAFVRFGKRSAPEEEAMEMEKRKSAFVRFGRSFGMEPQITEKRKSQYIRFGK	0.999984	True	True
A7DT38	Glycoprotein hormone subunit beta domain-containing protein (Putative glycoprotein hormone-beta5)	MLIFPVITILHIFLISVESGKECEFAMRLVPGFNPLRQVDANGKECRGNVELPFCKGYCKTSESGTHGFPPRVQNSKVCTLVTTSTRKVVLDDCDDGADESVKFVMVPHGTDCECSAVPLEQHHS	0.00083	False	False
G5EGC4	Antibacterial factor-related peptide 1	MLYFCLLLVLLLPNNGVSSEASCARMDVPVMQRIAQGLCTSSCTAQKCMTGICKKVDSHPTCFCGGCSNANDVSLDTLISQLPHN	0.000794	False	False
G5EGN5	FMRF-Like Peptide (FMRFamide-like peptide 8)	MLSGVLFSIFVLAISANASCDVSALTTENEKELGLRICHLEAEMQVVQRALQEVMQQTDVTLYDQEVPVMNKRKNEFIRFGKRSDGMEKRKNEFIRFGKRKNEFIRFGRSDKGLGLDDNDVSSEFFGYTSDVFYL	0.99561	True	True
O01454	Excretory canal abnormal exc-13 (UPF0376 protein C03G6.5)	MIGFLKFALIGTVLLGVANGASVATASAKGSNCTVQDGYAALMCLVRLSDFAEKVDNLDMNDKTKLKEFKRSCDSLHSCYSNLNCTTKSDDEKDKYVESIKQYCDAVVYVSDGFSKCSDKLNEKKSKCFDDWDPIPNKIHLEEDEAKIEKIKNEACKTYFGKDDCMKKEITETCGKEEWDSFRKQFVNLSGGLVSKCDFSRFE	0.000918	False	False
O17776	Transthyretin-like family protein	MTLISLTLLVAFLVFAQLSDAVLNVVGSTQTITVTGRLVCQGQPARNVLVKMYEDGTIWDSKLDSTKSANDGTFRVAGTYTKIFTLDPKVNIYHQCNYNGLCSKKLTINIPDYAVASGSGSSTNYDIGTLNLANQFSGETTDCIH	0.001504	False	False
O44663	Neuropeptide-like protein 30 [Cleaved into: QWGYGGY-amide; GYGGYGGY-amide; GYGGY-amide; GMW-amide; PYGGYGW-amide]	MISTSSILILVVLLACFMAASAQWGYGGYGRGYGGYGGYGRGYGGYGRGYGGYGRGMWGRPYGGYGWGK	0.801933	True	True
O44665	Neuropeptide-like protein 28 [Cleaved into: QWGYGGY-amide; GYGGYGGY-amide; GMYGGY-amide; GMYGGW-amide]	MISTSSILILVFLLACFMATSAQWGYGGYGRGYGGYGGYGRGMYGGYGRGMYGGYGRGMYGGWGK	0.885483	True	True
O45700	UPF0375 protein R05A10.4	MNLSIFSAIIFSITIASSAIPISENYVSWSSDSNCLDFDDSRDPNAVCEATTTWKRSENSSCIVSVYYVKKEKSSGTSNGIPQCSKTPCDATEKIVVDCETAFREKLANINH	0.002779	False	False
O45941	UPF0375 protein Y45F10C.2	MNSFVSTVLLLSVTIALVSGYPSQLQTTCVTKAKSCTMFFLNGVYCTECTYSGTLELKIGSTCTFSIYEKKVASQPNENSQNEVAQCKQSSCYSNQYVPVDCAAAFGNEYITYIENQ	0.014493	False	False
O45944	UPF0375 protein Y45F10C.4	MNFLPSTVLLLSFVVAIISGSFSSISEEWKAVCECNLSKLNNHAKTGNCKTTALWKVTSDTNCTASEYLKITVFPANDDPLNRVEQCTMTPCDQTEKTPADCNVAFSAAKLAEIAKEEKSKMII	0.002351	False	False
O62053	UPF0375 protein ule-4	MNSRLVLLLAVSVALVSAIAVGNRSSHLKKSKECSSDGHTERCEYTGDLTVKTDSTCNHSTYIMTKVTPPNESPSNGVAHCRTAPCNSEDYADVDCLVAFGADNIAAIEKQ	0.022994	False	False
P34312	C-type lectin domain-containing protein 162	MNIFTLLFIYFLSDTVAAYCYYGTEYKNATGCFQFFRTPLNFTNAVRFCRVNMKSTLVRPTSSIRNQQIRGAALKLGIEEYWIGASNVDNDWEWLDGSMLTYSNFDVGGGYPKKTESQIGAVSMSSLAGLWYTKLDAMFLPFVCEFPPSTVYDNGILYRSPKTQSLIFPSAGTKAALLMVDAVDQSRLYSKNEIGPLKTEAETGEKVYLKPINISTNGFPEFSGPPIVILNPYKRKIKVKPVMVSQTETEMSRSRKEKEETEDSINVKSLKEGGTARGNGSSVAEELNSNSKEKREREENETIRSKTIQISRG	0.011454	False	False
P34393	C-type lectin domain-containing protein 160	MDLKSWILLSCTLLPLSVTSYECYVTPCTRDIIIVVDGSSSMQTSTYVSQEINMITKLTYSWTLDDAKVRLALVGAYLGNEFNGLDYFTDSSLIEKRLQSFRLAAMQYGLFSGDFNTTVRFLDERYVGPRATFGPRANVQKRIIIFSAHKGASDIASTKSKLQEFAQLGYAVTIVGIGVSEDVYKGTFYHKFVSVQWFELGVVAQSIIDTITEDGICFLDQGWTTPKQEICTTSTTTTRAPTTTTTVTTVKGVTGKPATTAKPVPPTHPPFPVGDYQDCSCTTQSLYIDIIFVIDVSEGMGQGGLMMVKAEINTLVGQMSLDPNIQKHVQVGLIKYSDKAEVVFKPSDYTNEDEFTEDLWSDPRLEDVDEKSDEVNLHLGLQQAAKMTASMRNGVRKVI…	0.002071	False	False
P34472	C-type lectin domain-containing protein 161	MYRRTTLWFLLLFQPILVFAQNRTELYECKIGTVNPLASTSLNACFKLYNTPKSFQAARRYCVSLGGQLADKINKDDSSLYSANADLEVANSTKFWVGASNLKCNIAWENGGEIEFNDMWAPESRYYGVAIDKMSIGGLWHTVPVGQKLPFVCTFQGKSNEAGPAPVHAMRAPAKKRVPKVEKPEEKDIDESLNAALSDKKEKKEVASDKKKESKKDEEDINESMNAALSDERKKSASLASSDKKESSKKDESSDEANLSASQVANAEMSASISASSANSSSDESSDEAYDSAEIEMRKKIGKTVIAMKSQEMASQSDDYDKYTEEDLLSAAASLIGGYILNAHWADSRTTNTSSFDSQTDEETLNMMMAIAEQIAMTMRSSKRRESSSSNTDSESASI…	0.003042	False	False
P34499	Transthyretin-like protein 3	MRLLLVSIALFIGSTSAINLIGRTQWAAAKGKLMCEGRPASGVKVKLMESDNSFLPGFLDRDDKMASGKADSNGEFNLSGSTKEITGIEPYLAVFHDCKDGITPCQRVLRINIPKSYANWGSSAEKTFNAGNLELAGKFPGETRSCFN	0.000372	False	False
P34500	Transthyretin-like protein 2	MSKYAILGLVLVGTVASLDFIGRTQSAAIKGRLVCEGKPASGVKVKLMESDNSFGPGFLDSDDKMASGKADSHGEFNLSGSTKEITGIEPYLVVFHDCKDGITPCQRVFRVNVPKSYTNSGSSAKKTYDAGVIELAGKYPGETRSCLN	0.000447	False	False
P34502	Transthyretin-like protein 1	MKIALSFLFLTSTFSNAGKIGRLQSVAVSGQLNCLGKPAVGVRIDLMESDNNGEETGIIDDNDFMGYTYTDSAGFFNMSGSEVEISGIEPYVNIFHKCNDGLSPCQRQLRVDIPKSATASGPAPNETFSIGTLELSSRKVIGERRSCAYRNLTQTS	0.001978	False	False
P56173	Putative insulin-like peptide beta-type 6	MHSIVALMLIGTILPIAALHQKHQGFILSSSDSTGNQPMDAISRADRHTNYRSCALRLIPHVWSVCGDACQPQNGIDVAQKCCSTDCSSDYIKEICCPFD	0.132909	False	False
Q03575	Transthyretin-like protein 5	MKLIILLCLVASSYALIGNTQSAGVRGKLICNGKPAVGVLVKLYDDDRGIDADDLMASGKTNGNGDFEISGHEDEVTPIDPKLNIYHDCNDGIKPCQRKFTIKIPDSYINKGKTVRNIYDAGVIQLAGSFPGEGRDCLH	0.000737	False	False
Q09627	Probable insulin-like peptide beta-type 2	MNAIIFCLLFTTVTATYEVFGKGIEHRNEHLIINQLDIIPVESTPTPNRASRVQKRLCGRRLILFMLATCGECDTDSSEDLSHICCIKQCDVQDIIRVCCPNSFRK	0.528189	False	False
Q09628	Probable insulin-like peptide beta-type 3	MKLSVVLALFIIFQLGAASLMRNWMFDFEKELEHDYDDSEIGFHNIHSLMARSRRGDKVKICGTKVLKMVMVMCGGECSSTNENIATECCEKMCTMEDITTKCCPSR	0.869279	True	True
Q18060	Probable insulin-like peptide gamma-type 1 (Ceinsulin-3) [Cleaved into: B-chain-like peptide; A-chain-like peptide]	MSSYRQTLFILIILIVIILFVNEGQGAPHHDKRHTACVLKIFKALNVMCNHEGDADVLRRTASDCCRESCSLTEMLASCTLTSSEESTRDI	0.609902	False	False
Q18245	Ig-like and fibronectin type-III domain-containing protein C27B7.7	MISLSLVLLLLFGVRCFDSAGQINDDSPLFISTSIDNSMNLKILVEKKPYFTGSVTGYKLYYTNDSSQTNEEYEKWMHQEALSNQNSYNFVIDANKHEIVSGDVYRVRATVFFNNVESVPTGVISINTRQSIPKAPLIVNTKILYNSSVLISFVPADDVNAIENYTLMYKQMEAEEWKSLNFKSDFDGKVLLDGLIPNHTYEIKIFVTGGIVQGTPSNLATFTTNSTALALVKTEPDEEYTADPQTNEPLSITCTVKSVSKASVLWKVNGIKVSVDSSFYTVVTSVHEDFIESTIRAKSRTRSAKFTCLATNDAGDSSKEVNVIIKGPGSPPSEITLVAEKRGYTISWKPPSHPNGKITKYVVYHTLNREDPLSDWRKIDLDGSEKMVRIIMDTEESFY…	0.001067	False	False
Q18474	Uncharacterized protein C35A5.6	MPLLHRTIIFLQLLGTISSNYNAFFAIMVTNPTVVQQVNQIEVNLTQSNPQFVKFVHNISHLHIKLNTVELNETRLPIVQKFLKELPKAMCNVSYSIPALFEGTAVMANTTLYGKVNPMSSSVISSVHQKIFSLLNNTEIPSVDVHDIFHPRMNIVELDNRKHEDLLQIMSNRTGDFKLNTGDFIKEIVLFNSTESGSFHEEIGRAVLAPCSNFTLLRFKKPELISNRVPIFPLEMDFK	0.016779	False	False
Q18594	Uncharacterized protein C44B7.5	MRKKHFNMILKLALISSLLALAASRTHLTDCLDDHKYCVGLPRGCVGTECNFAFSSISNGTHTEIEIFGNSVIDKTWLAIGYSADKKMEDDFVVFCIRDDAGTNMNKLDQMAGLAYNGKHSNEMTGTIENIKKNKNDKFGLDLEMKEYEKDEQTLYCKMAHRVEPIIDRFNVSKVEILMAKGTWMKGGLSYHGNTRNNTGIIDLSGESKHKRKNSAVGSLALVSSAITFLAAKMLF	0.005191	False	False
Q19040	Uncharacterized protein E02H4.4	MWKWKVILLFLAEMFVSGVNGDCACYEANNVTGKSAPISNSYMTEDFSPCYLPCSYVAYSGDETYGWTGLVLNWKTTTNSGGIIQIFDGPSATGTPIIQVAEGETIAAGIGKSLIKSSLPVITIKYSQTGSGASMFILNINNGTFVTNVYYGSISTAAGLAPIAVSTTTTAMPTTRSYSNPNFAYDPYFITHDIFVVINQRTSGGMAALTSLNALAINFVTLLSTTTDINSVSSSRLSLATLTPYDPYYSVQGGIWELSATDVLNNVPRSGVTIEGDIDSALIGLADLAFTVNKNASTDTRNNVQRSVVLLTAEWPSNALLGDNVASKFTELGLNLLVVGYNLTDAETSQLLRTDRWYNAINSSDSKITNVAAFVNPFYFNNGANNFWCPPFGITNSVD…	0.000195	False	False
Q19077	Uncharacterized protein EGAP4.1	MCRFPTFLLIAIAITMLPTILSITCFVGKNSVVAEEKDFDYCATMKNISTKEITYSGRTGATRVFEKDANDLTINNCYIDFNDQTALTCYCRRSKCNKVVSSLQFDLMTIATK	0.001263	False	False
Q20170	Warthog protein 3	MLYHVEMFTIILLFGFSLADYCGSDQVPYGMEVHHSGVVRLMCSKPNCYDKNYSDCPERAESRHGCQKSNQWVGGFEKNIEGDLYTMCCEFEGLEKYAKVRYSDVRIRRGEFFEGEEKENDDGDVVKFDVIKDIRMHKDDEGQAYYNLTVLSFNCESIPDVKPAWYQKSQWPYFQFAKN	0.000132	False	False
Q21506	Probable insulin-like peptide alpha-type 3	MFVLLIILSIILAQVTDAHSELHVRRVCGTAIIKNIMRLCPGVPACENGEVPSPTEYCSMGYSDSQVKYLCCPTSQ	0.021247	False	False
Q21507	Probable insulin-like peptide alpha-type 1	MKTYSFFVLFIVFIFFISSSKSHSKKHVRFLCATKAVKHIRKVCPDMCLTGEEVEVNEFCKMGYSDSQIKYICCPE	0.402779	False	False
Q21508	Probable insulin-like peptide alpha-type 2	MHTTTILICFFIFLVQVSTMDAHTDKYVRTLCGKTAIRNIANLCPPKPEMKGICSTGEYPSITEYCSMGFSDSQIKFMCCDNQ	0.01463	False	False
Q22192	Transthyretin-like family protein	MAKIFSFVWFSIFIPIVFSSQQAVTVKGIVNCRGHRQPGTFVQLYDEDSIFDSDDLLGSVVADHRGVFCVKGSTEEFTAIEPYVFIEHNCGYEGLNEKRVFSKMIPAEYITEGAKAKHVYHLGDIELLTADAPVQKYEKRIYIETNMEERIRQCIPIYVQYKAFYEKTVFETKVHETVLPTDEEPVEVEEPVVEPTEGDEQMASSSEHITKDNEEHHVDHQEHHEVSDEERRIEEERFRLEEEQKRLDEIRRLEEESLRLEEIRRIEEEKKRIEEIRRQEEEQQRIELERREEERRLESERRAEEERKREEEAKLQEQRRREQEDEHKRRMEEYHRREQERQEALKRREEEIKRREEGEKTRTVSSSEKVEKKDPCVHYPVLTQGQSFSRSIELRHEYV…	0.044909	False	False
Q22285	Transthyretin-like protein 46	MNKLFVLLIALLGLTAAMRDQSIAVKGRLLCGNGPAANVRVKLWEEDTGPDPDDLLDQGYTDANGEFSLQGGTAELTPIDPVFKVYHKCDDSKLKPGARKVKLALPKSYITSGKVAKKTFDIGVLNLETVFAKEERELLVSRRRRGGFNADYMDPDNSEKDQSKSSEESEDKEKTVETF	0.000882	False	False
Q22288	Transthyretin-like protein 15	MRALLFTSVVLLALAFVEAKKQTITVKGTTICNKKRIQAEVTLWEKDTLDPDDKLASMQSNKEGEFSLTGSDDEITSISPYLIITHNCNVKKAGCKRVSEYLIPKEKIGGTYDMTYVTLDILSAKDKEKC	0.002081	False	False
Q23307	Uncharacterized protein ZC412.3	MRTLVLLSSVAILSTLAVKCKYDGKDLENNEVITVQNAFRIKCLTEDNGSWKTEIIGCVTPDGTEINAGEKKEVGDKVHECVKSESGQVSLKESKGRTAACPGGQKHGEQWQEKSFKFRCGDGGVVKFEACVGQDGSVIPAGETGKIGGFDVKCEQHANGTITMQAANDPKSYDCTAKDGSSKKNGEEYVEGNFVRKCGDYGQGKIIGCHAENVGNTIGINQNVTSGDIVYSCTKDGSNYSFKTYSLKAN	0.00404	False	False
Q8MQ51	NUCleoBindin homolog	MIKPLVIIAVLLVNDVVCPPPLRQQAEQAQAQDNVQHQPATGDAQQGQGQAQNTEQQGEYDGRHPGYQFAYTKYLEEVVKILESDPKFNERLKNMKEEDIKAGNIADHIDDLPQEVFDKLHKAKFDEIERLRKQIEEQIKADGGAHNIKMPDHLDVQELEKFHKEDLRKLIQKTVADMNVMDEQRKDDFKQYEMKKQAEEDHKLAQMTPEEREKAKSEHEESLKRHNDHEKLKHPGSKDQLQEVWEESDHLEKDQYDPKTFFALHDLNGDGFWNDFELESLFQLELEKMYNETNPDDDMKERAEEMYRMREHVMKQIDVNQDRMISMQEFLNDSDNQNSNPPKQEEWEDLGQKKVYTDEELQQFEREYAQKQGWGEHAYDPQQVASEQQHPQEAVQQPP…	0.029019	False	False
Q8WQF5	FMRF-Like Peptide	MLSGVLFSIFVLAISANASCDVSALTTENEKELGLRICHLEAEMQVVQRALQEVMQQTDVTLYDQEVPVMNKRKNEFIRFGKRSDGMEKRKNEFIRFGKRKNEFIRFGRSDKGLGLDDNDVSMEKRKNEFIRFG	0.999171	True	True
Q9GUF5	Secreted frizzled-related protein 1	MMLFPVLYILFAFSVTNGYLEDSWAMFSSERPVGPKCVDIPSNLSICNGIEYTQMRLPNILEHETVSEAIHASKDWESLLRLNCHPDTQRFLCSLFAPVCLMQMDRLILPCKSLCMAVKQGCENRMANYGFPWPEMLSCEKFEDDDMCIKPMQPAKPPAGSSTTCTACSQVATYENLVDQFCRSHLVLKAKVIRDSPTHIRVRNGRSLKKGERRRGVSDVEIRLSSESDGSCPCNIPVKNQNEKLLVMASRQPDGKYLANLVLPWQKEKNFKRAIHQFQRLNCQSLGREIRESASRRPHYYEMRRHNTGRYQMF	0.007684	False	False
Q9XWC2	DOMON domain-containing protein Y73F4A.1	MFVLAIVFAFVFIPSSSSVTCDFKNELVSMNWNVKNNKIQIHFEHNNLTENRWTSIAFGDGPGMNNLESIIFSRREDNVITTNSGYTPKKKKVVVDDVSYVTVNDVQITGNKLKVTVSRPLGPAGPRNFSLDQCLNWMVVPGGSLSNGKFKKHHGKIFFIKDVCAAKCTAERIQRINSNKAL	0.000618	False	False
Q9XWC3	DOMON domain-containing protein Y73F4A.2	MFRSIAVLSALLFAFASAKTCKYDSSDFEVYWRFANNSINMQFMNTDIKNNEWTGVGFGDDKNNFVGVFFMVSNNQVTVRTGSTTQHGPPTFTQSGTNTASVSTQALNYFPEDKTMSAVVQIPIQFNGRSLQSCQKWRFVKSGKIENGQLTRNDKSPKEKKVCPMECN	0.004232	False	False
Q9XWH8	BTB/POZ domain-containing protein Y57A10B.3	MSAMRRCTCFIICLLTSYTYGTTELVEYTRGDIEFDSSNGEKIIDISTTKGIRCEWKVSSDYYTACFKWKFIWDQVDKYEVAGFSGQITVNYTTDSEGQKTRTVKVNLTDPGGEIWYNVSRSRYLSTYYASYNYTLEPQKRHMEAMELDKYFAPVDDRDAVLIVEGKKLHVSSCFLSFHSTYFHDLFEYDNSTSLLNIEIPVEGVSYEDLGLLLSVVHSTATFPNDGNSKKLLELASQFQTPYVLGLVENHLLTNTFAWNETLMLLADKYGLMRLLGKSIRRIDSIEKARQLKDSVFLELSDSAKVKVAYHMIQLL	0.001954	False	False
A0A1X7RBP4	VWFA domain-containing protein	MLKFVITSILLLRVCSGVSIPNKSQHGELTKSLNSKLKQLVALNLSEPSQRVQPTFSSRPKLLDQTSPVTCYNKSIDILPHDGTAKFGDLVESDFSATCSDTFTFYVDNFIEEFFVIINTLDALNPRATVYNPIGGEVSTCKDITTDVTQTIHLICNGKNVHGTGAYTVQLSADLNKPCIFEVRAPTKLTVDGGFVEDVRDDDVQKVIFSTANQGIFRFPLENQAAFLAFKVESEEFPIHPDEVHLYVNGLFDQKMDLNLRYGCSTPHITQQSYNCTSQNLYHAKFRGYDSDGNRFQRIYDFSCDLSEITFTTPSVHVSTTPARFCENGGILYNETGCYCGEFFTGGNCEIPLCLNGGTTTPDNAGCICDVGYSGAHCEHISCLQQSDDNFDEAQSAIA…	0.000455	False	False
A0A9J5DXX3	Granulins domain-containing protein	MRLILLFLAVFLCRVTAHQCDAETECSDDETCCKLGDNTWGCCPMPNAVCCDDRSHCCPTGTTCDPQGARCIGADEKHVPMKKKKPARKTVERNQFNEVVCPDKASKCPDGSTCCLLEQGSYGCCPVPNAVCCADMLHCCPNGFTCHGQFCSQNFAMIPHLRKFASTSIHRKPAVEFLSEEEEDDDDEESTSSEDPESDVDPIACGVGKTCPAKTTCCNVRGKNGEPKTMCCPLSNAICCENTCCPAGYHCVDGGKCEKHAKTMRTRFWNVKDDEDEDQI	0.010749	False	False
A0A9J5HVD3	Granulins domain-containing protein	MRLILLFLAVFLCRVTAHQCDAETECSDDETCCKLGDNTWGCCPMPNAVCCDDRSHCCPTGTTCDPQGARCIGADEKHVPMKKKKPARKTVERNQFNEVVCPDKASKCPDGSTCCLLEQGSYGCCPVPNAVCCADMLHCCPNGFTCHGQFCSQNFAMIPHLRKFASTSIHRKPAVEFLSEEEEDDDDEESTSSEDPESDVDPIACGVGKTCPAKTTCCNVRGKNGEPKTMCCPLSNFNFRPSAVRTLAAQPAITVLMVESARSTLKL	0.006021	False	False
A0FLS3	DUF19 domain-containing protein	MFGLAFTCLTVLVTVAAAGGCSAPSNIVSETFSSAKQCFLDYSNDAYLYGCGVTASWVFSTTSECFVSEYYKNKYNYVGAVSAKYNGSTICTKTPCGAVIKVQSNCSQAFYDRINKIPSDDYENEC	0.000205	False	False
A3FPK9	TransThyretin-Related family domain	MKFLILCALASYALAETTRVRATIHCGFQKRVGVPIVSLMEEDFSSVPILNLFDSDDVLDETTVEYGEHFTLDGGEIEIFSTEPYLQIVHKCFGTERTDIIDLSEFEADSNDILHVGHIVLTHEGHKITQAV	0.000693	False	False
A7DT35	Transthyretin-like family protein	MKTIILIVLVIIWNTNAKEQSVRIKGRFTCHGLPAQYAEVQLVSKKIIGGDAFARDVFSDPSGAFEIAGYIDWSKYSKIDVRLYIWHNCFEKPYEQSDPCKNWFEFKVPNIFINDGTLAQKKWELGEVKLETPKYGKTLDACD	0.003856	False	False
A7LPC7	TransThyretin-Related family domain	MNTFLLYCIILLAISKNVFSYNISNFKIEGVLKCKGQPTRGKIIMVDDNLDFWDILLDEVQVSESGEFELYGWENDDCLNINIIIEHGCTKGRSEEEIQSNINVYSEFPISLSALHKHNYELNQDFELRYMKAHRSWPQIHIYRHWLYYLQTNSFKSLETIFRRHYWRARPVKINRKVSSSIQNKCYFTHIFLLLVSLFNCIF	0.026192	False	False
A8DZ30	Transthyretin-like family protein	MLQSLKVLILLLLLTSISLEFGGMQSFYITGRLMCRGKPAPFAELKLINTHGEKETLVLAEDVFTDPGGQFQIYGYQFQFVAIDAAVWVYHECFYDVGIHHGLCKSKMEMDVPAEFRNYEKYPKKVFNAGTIDLENGVQNPQLEKSKLNREN	0.003629	False	False
C8KHX6	Glycoprotein hormone alpha 2	MMGSKARARRRLSCFLSVFVVTCLLQYCTAGVTKNNSCKKVGVEELIDEEGCDLMIIRINRCSGHCFSFTFPNPLTKKYSVHAKCCRMVEWEMLETELKCSKGNRNLRIPSATQCECFDCLVR	0.006416	False	False
G5ECR0	C-type LECtin	MRLLLALFLLVTAVAAAPNLDSVFHHLPNYYPELTNTDAFHIRAKRAIFAVLGIANQCENGWTGDGCKNPICTDPKPAPTSGQTSSIEIMFIQGSCGGPFYIPVDSTGNKPTQTIQIHVSAAGIPYVNMTDAKGVVFSPSYSVADDSYSLNVYADLPSGGYTLSIDNQGVPTSECIIEVNGDPSGLKAVDGFVYSPQSDDPPYGESAINGVPMYMAAHVDNSPAQVQSITIRQGNSLAPVYRAALTRRYQCGYEYYAGQWQCQLGNAYFYHIDGVDANGFNFRRTGRFSCMQLLTSPAPPTTTQAPVTTCFNNGTLLNVANQGQTCFCSELFNGKQCEKVNCMNAGFPDPDGNLCECAAGYHGTNCQDVTCPLNWEQYLTNYKTLVVIIRSTVSMNQNL…	0.005561	False	False
G5EE48	Transthyretin-like family protein	MKSFVLFALFSVAAAQFGGYGRGRGGPGGPGGFEGGPAGAGGFQGNGAGELTYEAKGRLICGLTGVDKVRVVLWDRFRGRENIIYDETNTDVVGNFRLRATRNGFDGNLIQPFLTIYHDCDDASTPGLRKMTVQLPPQYTNQGSLALKSFDIGTWNLETSFAGEELEIQNGGLGGRPIGGSSFGQGNRGQFGGNREIFAHGGRSDFGDSSISV	0.012389	False	False
G5EG31	FMRF-Like Peptide (FMRFamide-like peptide 4)	MNAFSSSLKTFIFSLLFATLLALTAAHPPSSGEEIAEQEEKNIASPDELIPEIVEQQNFWPPVHLRGLRSSNGKPTFIRFGKRASPSFIRFGK	0.999796	True	True
H2KY97	EF-hand domain-containing protein	MRITVLILSTLLVTILNGLPIVPVVEDSISPEEVPEPSPEIEENTVPPPRVISPRVDVSVDVNEDGVLDIDEIRYAAFVHHGLSASVVEDLFKQVDTNRDNVLDAREFDAIRMLVLEKAENAALRYLQNVDTDRDGLLSLQEAQIYLLREYGIGYHDVARLWKLVPADLSDRMNSTLFSKLRRRVRGMTIRLARQIMKNADLNGDGHISVDEAQAIAFEQEGIGAGDVASMVGSVDENMDGELNAPEFADFERIIRARAIENSKKAMRVVDADNSGTLTLDEAKRVAFEHYGFDEATLAPFFGQADENEDGQLDNVEFAGFRSVIRARSVRDAMDKMKRIDTNGDGLVSNAEATDSTKKEDDMDSEETLALFNIADQNKSGKLDKVELADFNRLVRLSS…	0.001559	False	False
H2KYJ2	Transthyretin-like family protein	MLSSTSIVLFFATISCCSALLFGLIGSEQSVAVTGKLTCNGEPAAHVRVKLYEKETTLDVLLDEGTTDENGEFKLQGHKVEVSTIDPKLNIYHKCNYKGICYQKSSLTIPDNFVTEGEVPQKTFNVGIINLANKFSGDSTDCLN	0.001201	False	False
J7SA59	Transthyretin-like family protein	MNATIFLVVLLINYAAASTGSVHIRGRLLCNGRPYAREKIQIWEKNFALADTMLIHAVTDNDGYFDLQGSITETMMSPLLYAYFVNYYLRPPRN	0.00234	False	False
J7SF92	Transthyretin-like family protein	MNATIFLVVLLINYAAASTGSVHIRGRLLCNGRPYAREKIQIWEKNFALADTMLIHAVTDNDGYFDLQGSITETTFDLHETEVSTAYTVKLGLEQVVNLFFNHKECRPSG	0.002904	False	False
O01517	Transthyretin-like family protein	MWKLILLISLGFPIVNSIGEGSFHVSGRLMCGGKPYANESVSIYEKNYMLTDILMESLFTDEDGNFSVKTFGKDWPHFTPYLYAPNYCKPVDNFVFADRECTDSALQILIPTEFVSPTRTPTKIFDIGEIDMSADEVKYENVGLGSVGGGFLVNDKRCKYRNSTST	0.000393	False	False
O16586	Transthyretin-like family protein	MRSLTITIFLSFYTLQVAPRAVEISDELPIQAISASGRLFCGDKPLIGIPVKLIDKDHGDDRDDLLDEKKTDEEGKFHVTGGTYEKAVIEPALKIYHDCNDGNHKCQKRLFWDIPQKYVSTDLYKIPVFDLGSINLELGFGNEKRDCRH	0.001108	False	False
O17345	Transthyretin-like family protein	MRSVLIVCALFGVAASIEMFGRDQSSAVRGKLICDGRPASGVLVKLWDKDTLDSDDLLDSGTTDGNGDFHLAGWTKEYTPIDVKLNIYHDCNDGIKPCQRKFGIKIPDSYTSSGKVPKKVYDAGVIQLAGSYPGESRDCIH	0.00092	False	False
O17635	TransThyretin-Related family domain	MQQLTLFISILSLFIPIFVSAGDGAFHVRGKLLCNGKPYENAEIELYEKNIIGKDTHLVTTNTTSLGFFSMKAAVSEWIGFSPNPYIHFANFCDPSNTIRSMQCAKTIKIFIPQEFVSDGHIPKMIFNIGDVELTKIETEKYGLEKFVYSIFSQKQCRDI	0.005824	False	False
O44466	Thyroglobulin type-1 domain-containing protein	MRLIVAILACHVAISAAYISSEDLEKPSSADKPVHEKNHCTRSELMRMGGRLVKWFKDVHAQESGADHTLKLHSVPCRVEVGWMFNQWDGNQDGKLSKAELRPIERGGNEACVEEFIDMCDDMVVDGSISVDEWCDCFTFSDDLRHEPPCHKAKHDVDPHLLGVFLPRCDLEGFYKPEQCHDGNCWCVDRYGREFDKSRVQNTLPDCGQYASDMTEEDIAFLRERL	0.004981	False	False
O44540	Neuropeptide-Like Protein	MQRSLQIFCIMSAIAMAYSQGSRDDNQSAKRNDFSRDIMSFGKRSGNTADLYDRRIMAFGKRQPSYDRDIMSFGKRSAPSDFSRDIMSFGKRSSSMYDRDIMSFGKRSPVDYDRPIMAFGKRAEDYERQIMAFGRRK	0.997687	True	True
O61977	Transthyretin-like family protein	MKLIVILCLLAVAVAASIIGKKAVGAKGTLLCGNTPASNVRVRLFRVKPGKKDDINQMLDEEYTGPQGMFHVEGNTNGFPLNETDLHPVLSIYHHCDDDPKKLEKTAFRRFNYVLPDTFVNQGEKAKKTYDLGSLNIQLEFPNEKREKTILEKAN	0.000636	False	False
O62289	Transthyretin-like family protein	MKYTFLLLCAIFGCTLAMRQQSVAVSGKLMCGSKPASGVKVKLWDEDDGPDPDDVLDEGFTNNDGTFRLEGSERELTNIDPVFKVYHDCDDGIIPGQRKIKFRIPNKYISAGGRAQKTFEIGVLNLETIFPKEERDLL	0.00171	False	False
O62448	Transthyretin-like family-containing protein	MQILIILCIFSISITLCSRGFVKIKGQFLCNGLPWKNEKVAIYEANYVLPDTMFAMNLTDSDGNFNLEASGKDIYPIRPYIYLPNYCNAAQFLNREWAAYLRIRIPDFYIESLKNQDFEPLDFGRIELSHVESEQIGFHKFTDLIKNFAESRPIRKGKRTKMSEM	0.000358	False	False
O76574	S-protein homolog	MKHLILQLLLIYIYAINSRKYRRMNEITIHNHAEANVRIRCQSIKTDFKDTFLGPLDEISFEFYDIDRGDAHFWCDAYGLFGFYESFDVFGRSAPNRRNQTWFLRNDGLYLEHETNRAREWQWMYPPLDSYAIESIDQVDVSPLPAWVPY	0.000765	False	False
O76670	EF-hand domain-containing protein	MIRQSVFLLAAIGATVFAQNDSFDLVDANNDGKLSEKELITFMRKRGRPDGQEYFQRFDLDRNGHLDISEFVPLVYEMSRRPVDMDYEFFKKMDLNDDGIVDKAEVEKIRKDNNDRIIDGILSIADTNRDGQLTYAEFKNHLSSGAKSLSPAEEQRNQALQLLSFIDANGDNKLDQLELYTFSQKTSTNKVTKSDVQQIFAMLDKNQDGYLTENELLQLAQQFSTIGNVRSTIPKV	0.000795	False	False
Q11077	Uncharacterized protein B0403.3	MFNFITFILFAVVCISYCHKSRGRRHFGDEYRINTPACDIVCEGQWKSEFHANFHKIYDTEYFEIPLDTAIVKNRANLKMFCSSTIQKYSCLRNECKIQRTPWSAEKHICVGHFDNFDRNINCLSLTDKYVQRECSNVCNSIKIEISQAEIDRMAEMDFSRQEKSEFVEQNKHCNVIACYQLCHEYIISKVCIDSAVAARSVVKSYYDSYLEREYTELNKDDQDELYSSFCRRVTPGQDENEFTANMTRYNNLTLDRMKNDIRSVFSILD	0.01538	False	False
Q17473	Transthyretin-like family protein	MRQLLLLALFVSAASAFPFIGSVQAVRVTGKVTCNGQPAENIKVKLYEKEIVLDKLLDEKSTDGRGSFTLAGNKKELTAIDPHVNIYHKCNYNGVCYKKLKIKIPKSFISEGETADRTFDIGELNLAGSFSGESTDCLN	0.002528	False	False
Q17629	Transthyretin-like family protein	MKVLIVLLFATILLTFSNASNLDEINANASETDEVIELIATQKPPVRFIDKVRAIGRKQAVGVKGKLMCGGRPVRNATVKLWDNDMFDPDDLIAETHVNEDGTFEVSGFAISITAIDPQLRIYHNCRSSSKVCRRKITFTVPDNYVNKGMQVNKWFDLGVPNMEIGVKHKEEPHCY	0.000925	False	False
Q17937	Transthyretin-like family protein	MELSMFKIVFVFALLNTSNALLGMGRKQSVSVTGRLTCLGKPAEGVKIKLYEKEKIKDIKMDQTYTDANGVFTVSGYKTEITNIDPKVNIYHKCNTIGLCYQKFGITIPDNFISIGSIPQKTFDIGEIHLANIFQCQTTDCIN	0.001697	False	False
Q18256	TransThyretin-Related family domain	MILAILLLVVPLLEVAAGSSKFKTFKIRGMLTCRGDPIKGNIIMVDDNWSFTDHLLSERKVTEDGKFSLAGEPDDDCLNVKLIVQHRCHDMKTGRSDSRIKGFSEFSIHLEDLIRSNYDLEMNIELVGNSVRMSSPVIPAYKAWLYGKRMFLDTIERFRNLKIWSNV	0.003523	False	False
Q18878	Transthyretin-like family protein	MQTLLLALFSLAMVQAMRDQSIAVKGRLICGDKPAANVRIKLWEEDSGPDPDDLLEAGYTDSNGEFQLSGGEAELTPIDPIFKVYHDCDDKYIPGHRKVKFLIPKSYITQGKTPKKTFDLGVLNLETIFPKEERELIVSRKRRHHPKQYINEEDSF	0.000451	False	False
Q19694	Transthyretin-like family protein	MISKLLILGTCVLSVVLAASESHSGRQNYRVKGAFRCGNVPVKNVQVKLIDDDFGSDPDDDLGSGYTNANGEFELSGSTTELTTIDPHLKIYHDCDDGINPCQRRWKFELPNNYIYSDTDTPKTFDIGIWNLEGILPGESRDCNH	0.000978	False	False
Q19764	Flocculation protein FLO11	MRMKLLFLFLMSLMAFTTSQYEPLSVISSSWSMWSPWSFCSNNLMIRVRACSTVRGYKCLGHNKEFQSCNSPPKRNSLDYEDPETADREMAMKQLYQDYEPEIPDEAKYAQTRGNRNFHMISQTTAMPPAPRAPTSSPTVSASTSDHFSVMNRGGTGVGMMTDEEEEYFDETVKMSPQSPKPTYPSVPSTFEFEKYPKSTEEPTSTPSTSTSTTTTTTTSTTTTTTEAPTTTTTIKTTTESIEPIPQTVTPNSPKIVDHEAFVEPEDVNFRGKYTLEEPLPEVSVPTFAAPPGTQTPDFELETESTETPSTPSSFPIDMDPEDSTDGSTHSVGSYSIGKEPMWGEEPVPLASNTQAPSRNMPTFAISPSTRRLGEVRRAPSTVNTHIEMPMSMLPFVPT…	0.019913	False	False
Q19853	C-type LECtin	MRSWVLIAALAVICLGAEPELSHKERIRKVLKSWNPANSNQLFHPVSEQKIQFDEQSDLFVDTHHISKRSIAEPHVFAGMATRGCNKPGYTGATCQYPLCSARNPYIPDNKDSDDISIDATNLANCSQTYVVVVDETMRNIKIEVETESPLNPTFYLQSESGDLIFPDTDRKTVTSYVATYETLAPGQYLLGPRADSGDEFCTMMMTAHTNIQVTGGFTSGDQPERSDYPTLKFAYFDTESAVVLHAQGLHFPGQIQAIGFTGAENHISRYIPMATRFNCTYPYILERYTCRKIGNNDIGHNLLQVEGMSDNGYVFRRILPYQCILPPVSTTTVPAPTTTAAPLTTCQNGGQVLKDSSGSPYCYCFGLYTGRDCSQMLCANGGFLPTPTSEHCECPEGF…	0.000653	False	False
Q1W0R1	TransThyretin-Related family domain	MELQILFVLFFPLAFSFRDQIVGVRGKLSCNNRLLAGATVRLIEKNYIGPDVILAENKTDYQGSYVVIGTGRGVLEMSVFLRIFHDCDDKVIPCQRTVSLRVPSTYISRGTTVNNYFEAGTMNMAFRYPDEQRSCTDRIFS	0.001627	False	False
Q20089	Transthyretin-like family protein	MRYIQMQLFLILAILAYSVQGLLGIGRLQSVAVSGRLICDGRPAAGVKVKMYEKEFFLDRKMAEVYTDVNGVFQITGRKREISTIDPKVNVYHKCNYAGICYKKFGITIPDDYITWGYSPNRNYDIGTLNLANKYTGTTTDCLN	0.001461	False	False
Q21619	Pepsin inhibitor-3-like repeated domain-containing protein	MIRILASLALLFPFVLPFNYNNGASAACIVTKNLLFSHGNLIRQLKKDEVDSFKKYKKELHVFNTKINEAFDKAEENEAKNSTVPPMPIRPTLPSFCTGADTTMYIFGACTVQNNKVYIGTVLARELEEKEKGKLADFAKKLAAVTPGTTPPTDIYKGLEFCTEL	0.085889	False	False
Q22032	Transthyretin-like family protein	MCSSPTTLFLLFALVSTSYALLGVGRTQSVAVSGRVICNGQPASGVKLKLYEKESTFDVLLEEATSDANGQFRLSGSKTEISTIDPKLNIYHKCNYNGLCYKKIGITIPDNYVSSGKTPSKTYDIGTLNLANQYTGQTTDCIN	0.001617	False	False
Q22034	Transthyretin-like family protein	MVIRLASLLVALTLVFCQEDNEIVTKNFLGIGRMQAVAVSGRLICNGRPATNIKIKLYENEILFDRLMEESRTDSNGQFRVSGSKREISRIDPKVNVYHKCNYNGLCSKKFTIKIPKDYINRGSQAERTYDIGTLNLANKYPGESTDCIN	0.000948	False	False
Q22035	Transthyretin-like family protein	MFINMLVFSLLCVFVLGQNDPIATKDVLGIGSMQSAAVSGRLICNGRPAVDVKLKLYENEIFFDRLMEEGRTDSNGQFRVLGSKREITTIDPKLNVYHKCNYNGLCDQKFTIHIPKDYVTSGSQPSRTFDIGTLNLANNFPGQSTDCLN	0.001434	False	False
Q22176	Transthyretin-like family protein	MFSITYIALSVFFLIHCSDALLNVIGSTQSVTVTGKLVCEGQPASGVLVKMYDDGTIYDSKLGSTTTSSDGTFSVSGTYTDILTLDPKVNIYHSCNYNGPCSKKVTINIPDYAVASGSSSTDNYDIGTLNLANQFSGETTDCIH	0.000227	False	False
Q22341	TransThyretin-Related family domain	MSSVYSCLILLTFIVASFCISIEIGNLQSVSVNGTLLCNDKPAKNIKVKLYEEEAILDVLLDERFTKDDGTFEMAGSKSEVTTIDPKLNIYHKCNYDGICVRKISILIPTEYITNGEKPARTFNVGELNLASKFSGQSTDCFN	0.000913	False	False
Q22631	Apple domain-containing protein	MQATVGLFALAVLFCLADAGRISVSRGKNVTKIDDLCARMHNNTALEGSSPLLMMQATAYECQKKCVDIFPECSAVVYYYLHNETKKHFCYLFSDNSVQDKIDLVEQKPENKKDIVRMLELVVDCHQFDAHPPLEEDGLASSTDKVDRKKRQQGDEAVEGVGDWTDWSHCSSNGHEVRSQACEYGRKIQRRGCPARSAPQRVPAPPAQQYAPRAPEYPSAQQQQQQREQQQREQQHREHQARLQQHQQQQQQQQQQQQQRPPQPQPQPQPQPPQRPPQQPQSFSGTHELHLQRQREQQQQQQQQQQQQQQRQQNPQQQPQQTTQFGQSQIQLQSGPVPPQQHPQQQQPQQQPELERSPLDQHAQLYQQRMSQYRENFNQRHPARPKADPCPGGFCAPVP…	5.7e-05	False	False
Q22643	TransThyretin-Related family domain	MIRILFFALFLTSANAIFNLIGSDQYVTVTGRLICDGQPASDVLVKLYEDGTIYDTKLDSTRTSYDGTFRVSGHYTKVFDMDPKVNIYHSCNHYGMCDKKLRIDIPHYAINSGQNFGVDNYDIGTLNLADQFSGETTDCIH	0.000707	False	False
Q23378	Transthyretin-like family protein	MIFIFIAALLLPISYVSAGADLDVPTNIANRTMAVKGQLYCGKKPFEGAKIRLFRTFQPNAADDLAELLDVKNTYITGMFQVEGGTARFPRTKTDIQPYVTIHHNCGMDNKQTSNYGYKRIGVRLPEDYVTLGIKARKVYDFGILNLELEFPQETHDLKFKFTD	0.00205	False	False
Q2EEM8	Transthyretin-like family protein	MKSFALLVLLVGLVAAMRDQSIAVKGKLLCGTSPAKNVRVKLWEEDSGPDPDDLLDQGYTDGQGMFNLKGGTAELTDIDPVFKVYHDCDDSKLKPGLRKIRFKLPKSYITKGKVPQKTFEIGVLNLETIFAEEEREILPK	0.002456	False	False
Q45EK1	Transthyretin-like family protein	MMKTLVLTLLLIGGAFAFRTQSTGVKGRLMCGSKPAAGVNLKLFDEDNGPDPDDVLDQKTTDDDGNFLLSGSSMELTPIDPELRIFHDCNDQGSPCQREWVIRIPAKYITNGPEVKEIMDLGVLNLEIELDNESRSCAH	0.001293	False	False
Q65ZI4	Transthyretin-like family protein	MPLISYFCFLSLLFTVINSHSLTVKGRLLCAEYPASAVTVKLLKNSEKSIVDETHADKQGNFQLSAETTEKDYVPIIAVYHDCDDGVKPGQRKLKFQIPKYYVGSGNTFDLGEFNLETRVKHNEERQKHVDKLRIRREHWKKIRNLRNVEIEKITTKNVFKGRDEEPDDRNDPW	0.006352	False	False
Q6LAC9	FMRF-Like Peptide	MSHNSMIYLLVAFLVLLCATTEAKKECSIDCQEDGSAAVDLGLVLPPELYESTRLSNLLARPSSQFKMKRDYDFVRFGRAAPIKKASYDYIRFGRK	0.998467	True	True
Q71UE4	INSulin related	MIFYLTTYLVTMSPLFLILLLLVSTTYPYIIDSSESYEVLMLFGYKRTCGRRLMNRINRVCVKDIDPADIDPKIKLSEHCCIKGCTDGWIKKHICSEEVLNFGFFEN	0.057298	False	False
Q7JKM7	INSulin related	MKFFRLILLCALVLTTMAFLAPSTAAKRRCGRRLIPYVYSICGGPCENGDIIIEHCFSGTTPTIAEVQKACCPELSEDPTFSS	0.493345	False	False
Q7JKM8	INSulin related	MFCKFVFLIFLLISLSVATADFGAQRRCGRHLVNFLEGLCGGPCSEAPTVELASWACSSAVSIQDLEKLCCPSNLA	0.097906	False	False
Q7JKM9	INSulin related	MMRSFFVLLALLAIVTSTASPTCGRALLHRIQSVCGLCTIDAHHELIAIACSRGLGDKEIIEMCCPI	0.33491	False	False
Q7JKN0	INSulin related	MLFKIIILFFLLLQLSEAKPEAQRRCGRYLIRFLGELCNGPCSGVSSVDIATIACATAVPIEDLKNMCCPNL	0.107646	False	False
Q7JP48	INSulin related	MKLLHIFIIFLLFQSCSNKMCQYSKKKYKICGVRALKHMKVYCTRGMTRDYGKLLVTCCSKGCNAIDIQRICL	0.777671	True	True
Q7JP83	INSulin related	MKLLPLIVVFALLAVISESYSGNDFQPRDNKHHSYRSCGESLSRRVAFLCNGGAIQTEILRALDCCSTGCTDKQIFSWCDFRKLTRKEKQNYSGLIFRNLNRTQIVSFLLCHVE	0.82933	True	True
Q7JP91	INSulin related	MIVTLIVFLVIGLQMAHLSQVSGNNENGFLNPFDLSQWSEEILHRQYHHHHHHHHGNRARRTLETEKIYRCGRKLYTDVLSACNGPCEPGTEQDLSKLCCGNQCTFVEIRKACCADKL	0.40355	False	False
Q7JPJ3	INSulin related	MRNSFQLILLVLTISYSNSMLFNDVEMDKPSYLSSKEAWKMLNELLKEPKHHHHHHRHKGYCGVKAVKKLKQICPDLCSNVDDNLLMEMCSKNLTDDDILQRCCPE	0.473111	False	False
Q7YTH4	INSulin related	MSPIILIFFLVFIPFSQQHTSLEESLNDRIISEEVVEMLSEKEIRPSRVRRVPEQKNKLCGKQVLSYVMALCEKACDSNTKVDIATKCCRDACSDEFIRHQCCP	0.381896	False	False
Q7YZH4	Transthyretin-like family protein	MTFLFDCLILLNILIATCQAIGRTQSTAIEGVLLCEDGPAKGVLIKLYDHDTVSPDELMDSAKTDADGHFRLSGTADEISGIEPKINIYHDCDDGILPCQRRITIFVPSKYVSNTKQPSETFNLGRLQLAGKYAGESRDCLH	0.003697	False	False
Q86NH9	Transthyretin-like family protein	MKWILAVFLLAGVAIAMRKQGVAVKGVLKCGTAFANNTKVRIVDIDTGPDPDDTLDEKRTGEDGAFALTGSTHELTSIDPVLYIWHECRDEQTPCSRKIKFVIPKKYIHGGTPTDEQWVNIGVLNLEGSFDNEGRECIKD	0.001155	False	False
Q93805	Transthyretin-like family protein	MKFVFITFLPILCLAIPLPDILPKLPQIRKVQSTAVKGKLLCDGKGYEKARLKLYEVDPIKDTLMSEALTNENGEFELSGNDTEWTKIDPKLNIYHNCHDEAIECWRKVEIVIPDDFITEGETPAKTFDIGILNINAVLPGESRDCIN	0.003678	False	False
Q93832	Transthyretin-like family protein	MLVVVLSGIIATCLAVKQTDFSVHIKGQLVCDDVPAANMPMDIFSEAQMFRYEDFMDRWTNEKGEFDFKAYVTTDAYMITPYVVIIHRCWESKEVPHRCDRKIVQPIPPLNVTVNSKTPDEKKVYNFGKVDLRFKNPAEVTVKCG	0.00068	False	False
Q95QW9	Transthyretin-like family protein	MLGVTTVLITSLILVSRVATFRDQSVSVKGVLICGSEPAANVRIKLWDEDSGPDPDDLLDQGYSTSNGSFFLSGWTTETTPIDPVFKIYHDCNDERLPTHRKVKFTIPDKYITAGRFPNSTMDAGVIQLEFEFMKEERVLLID	0.001822	False	False
Q95Y92	Transthyretin-like family protein	MKFLLVLFATVSCTFAIGFKQSVAVKGKLICNDDPAKDVRVKMYDKDVLMDTKLDDKSTDGNGEFYLTGGDSEISSIDPRVNIYHDCDDGWTPCQRRLTIGVPDKYITNSDKPTKVFDLGTIQLAGKWVGETRDCIHRH	0.000674	False	False
Q95Y93	Transthyretin-like family protein	MLRALILLAVPTVILALGRTQSVGVKGQLICEDKPAVGVKIKIYDEDKLSPDELMVSGKTDSSGRFDLKGSADEFTSIEPKINIYHDCDDGIKPCQRKITVYIPSQYISSGKDPKKIFDFGTLQLAGKFSGETRDCLN	0.000817	False	False
Q9N397	Protein NDNF C-terminal domain-containing protein	MLKLLLLLFTIQLCTPFHVVPMSYSILSENTESVIDLAGKVSEKRFYLHITNEASPFFMYVTPCGAAVHWQLFTMDKDISMSEEFDTISDMSNSLEESEKFKLIAGEDDKKRMTFFAHSLPKKVILVVRAASTSSASVRIFFTPSLFRLEDQYPPLPHDTRLATNIISESTYSRRDEVSTLITWKISPQVRNAEPGRYRICTIVSRRDPEFAGMCDHVEEGVETVKCVPQTNNTVVIGSLRRDRTYFVTVFVRDHKRGTSSAYEVQTIQTSEVVTHRRKVTRNVPRKQKKSAPRVLSNGQLEQVELEPKKGTFVNLKFFVNSLPEGAENNTQSAMLIVHACDGLVRINLFRNGKILKRSDAFSGFRRFVVTNIRSGHLRFQIVNDDETPKTIRVWASTD…	0.007265	False	False
Q9TYK2	INSulin related	MTSILLILLLVITVTGMFQELSDLQNLHRFLEGLQGSSSLAVKSRSRRELICGRRLSKTVTNLCVEMNPQKEEDIATKCCKNKGCSREYIKSIMCPDE	0.705614	True	True
Q9TZF3	INSulin related	MKMPLILLLLVAAASAFVHHFDHSMFARPEKTCGGLLIRRVDRICPNLNYTYKIEWELMDNCCEVVCEDQWIKETFCRAPRFNFFGPSFKALERSCGPKLFTRVKTVCGEDINVDNKVKISDHCCTPEGGCTDDWIKENVCKQTRFNFFRQFLDSPQRSCGPQLFKRVNTLCNENINVENNVSVSKSCCESAAGCTDDWIKKNVCTQHKPFVFRPGFY	0.069246	False	False
Q9U1P6	INSulin related	MRSPTLFLLLLLVPLALCHVFSEPADLELKSYQALEKSLKEMGLIRANQGPQKACGRSMMMKVQKLCAGGCTIQNDDLTIKSCSTGYTDAGFISACCPSGFVF	0.047807	False	False
Q9U333	INSulin related	MANTCLILLLLLVIFVTVGFSMPRIFRASENGVNSSDEVSEELSYSPEEAMDLVKQVIKVREQRRHRRHRHHGQKHCGTKIVRKLQMLCPKMCTISDDTLLTEMCSHSLFDDEIQLRCCPKEDE	0.488256	False	False
Q9XUI8	INSulin related	MSSHALVLFLLLFLLPVALGHFLSKPAPDPRITFNRKLAETLKELQDMGLIQAPREPVVAAQGAKKTCGRSLLIKIQQLCHGICTVHADDLHETACMKGLTDSQLINSCCPPIPQTPFVF	0.62427	False	False
Q9XUI9	INSulin related	MRALVAILCLMALCHAAMLDELEMQKEVQEFHHMNGMLQEFMNKGLIGNHHHGTKAGLTCGMNIIERVDKLCNGQCTRNYDALVIKSCHRGVSDMEFMVACCPTMKLFIH	0.277062	False	False
Q9XV15	Transthyretin-like family protein	MNATIFLVVLLINYAAASTGSVHIRGRLLCNGRPYAREKIQIWEKNFALADTMLIHAVTDNDGYFDLQGSITETMMSPLLYAYFVNYCKPSFNWLRVKCDLRPPRN	0.001854	False	False
Q9XV18	TransThyretin-Related family domain	MKKLFLIFLCLLAPNYCYAACASVHVKGQLMCRGRPYVGEMVQIWEPKIFDEMWSDQKTGVDGRFEMATNGNDVTLVDIPLLNFGFKPYLWINNFCGTEVMNGERCTKNLVKIPIPEWYVNPCRPDVHIFDIGVFEMDTVKGEDYNWFEKFLGYGKHCRSY	0.000676	False	False
Q9XVA1	INSulin related	MAAFLPIALSIAMLTVLTNANPIHPVPNAAFLPYRSCGSHLVHRAFEACSGKKDRSSDVDLWKMCCKDECTDLDIKESLCKYASQGYGVKFEEEAEEIDMVSFAAEGFKKSCGHDIVVKTVNVPTKISLKQCARTRGWRRRRPRRIPDKFNRVQNYACINCVKIK	0.851951	True	True
Q9XWL1	Transthyretin-like family protein	MSRLAILVLLSLAVFEVSAKLQNVTVKGIAVCNKRRMANSHVILIDKDTLDPNDELAQIHTNKEGEFELFGEEDEIGKIEPYIRIHHSCNTKPGCERVSEYQIPQEKIGEVYDMTYVTLDIIVHGEKTICN	0.005633	False	False
Q9XXQ6	TransThyretin-Related family domain	MLKLCLLFLATLAVAHGLGGIVGRKQTVTVVGKLTCNGQAVKDVKIKLYEDGTVYDTKMDVTNTLADGTFKVVGGQNKIRKIDPKINIYHRCNHVGLCPKRVTIHVPKNAVGKGSKEAQLFDIGVLNLANKYPGEGTDCIH	0.000626	False	False
Q9XXR4	TransThyretin-Related family domain	MFKEILLISTVFLLTDALGGIVGSKQTVTVVGKLVCNGAPARDVRVKLFEDGTIYDTKMDSVKTIADGTFKVSGSQNKIRKIDPKINIYHKCNYSGLCPKKVTIHVPKNAVGKGSKEAQLFDIGTLNLANRYPGEGTDCIH	0.000481	False	False
Q9XXR5	Transthyretin-like family protein	MISAQLFAIFSVLVISTDGLLGIIGSKQGVTVTGKLICNGQPASNVLVKMYEDGTFYDSKMGSVKTGSDGTFRVSGDQNKIRTIDPKVNIYHKCNYNGLCSKKVSINIPKNAVVSGSGQNARNYDIGTINLANKFSGESTDCIH	0.000274	False	False
V6CLT2	TransThyretin-Related family domain	MQKLPLFILILFLPIFLTTKPTDFSVRITGRLICHEEPYANHIYIPFDVFYENVLFHGNYSTRWTDKDGNFDYSCYVKNVERYIITPYIVIFHRCWERKVVPHRCDRMIVWPIPPMNLTFNSIIPDDKRTFHIGLLELRYKHQREVVKKCGLPG	0.017454	False	False
